# The transcriptional correlates of divergent electric organ discharges in *Paramormyrops* electric fish

**DOI:** 10.1101/625475

**Authors:** Mauricio Losilla, Jason R. Gallant

## Abstract

**Background:** Understanding the genomic basis of phenotypic diversity can be greatly facilitated by examining adaptive radiations with hypervariable traits. In this study, we focus on a rapidly diverged species group of mormyrid electric fish in the genus *Paramormyrops*, which are characterized by extensive phenotypic variation in electric organ discharges (EODs). The main components of EOD diversity are waveform duration, complexity and polarity. Using an RNA-sequencing based approach, we sought to identify gene expression correlates for each of these EOD waveform features by comparing 11 specimens of *Paramormyrops* that exhibit variation in these features.

**Results:** Patterns of gene expression among *Paramormyrops* are highly correlated, and 3,274 genes (16%) were differentially expressed. Using our most restrictive criteria, we detected 71-144 differentially expressed genes correlated with each EOD feature, with little overlap between them. The predicted functions of several of these genes are related to extracellular matrix, cation homeostasis, lipid metabolism, and cytoskeletal and sarcomeric proteins. These genes are of significant interest given the known morphological differences between electric organs that underlie differences in the EOD waveform features studied.

**Conclusions:** In this study, we identified plausible candidate genes that may contribute to phenotypic differences in EOD waveforms among a rapidly diverged group of mormyrid electric fish. These genes may be important targets of selection in the evolution of species-specific differences in mate-recognition signals.
