## Supplemental File 1 for "The transcriptional correlates of divergent electric organ discharges in *Paramormyrops* electric fish"

### Sheet: Sheet1
SRA Accession No.	Tag No.	OTU	Reads	Paired		aligned concordantly 0 times		aligned concordantly exactly 1 time		aligned concordantly >1 times		overall alignment rate	Total reads mapped
	PKINGN_6898	P. kingsleyae (N-type)	8690061	8690061	1	2243774	0.2582	3583524	0.4124	2862763	0.3294	0.7418	6.44629e+06
	PKINGN_6900	P. kingsleyae (N-type)	38736525	38736525	1	11260162	0.2907	15191361	0.3922	12285002	0.3171	0.7093	2.74758e+07
	PKINGN_6901	P. kingsleyae (N-type)	80501425	80501425	1	58047138	0.7211	12184433	0.1514	10269854	0.1276	0.2789	2.24518e+07
	PKINGP_6716	P. kingsleyae (P-type)	26332191	26332191	1	7709114	0.2928	10820354	0.4109	7802723	0.2963	0.7072	1.86221e+07
	PKINGP_6718	P. kingsleyae (P-type)	48013712	48013712	1	34416142	0.7168	7729644	0.161	5867926	0.1222	0.2832	1.35975e+07
	PMAG1_6780	P. sp. 'magnostipes type I'	34873685	34873685	1	12532074	0.3594	13657634	0.3916	8683977	0.249	0.6406	2.23401e+07
	PMAG1_6787	P. sp. 'magnostipes type I'	36855103	36855103	1	13710124	0.372	13634240	0.3699	9510739	0.2581	0.628	2.3145e+07
	PMAG2_6768	P. sp. 'magnostipes type II'	25794408	25794408	1	10966830	0.4252	9108158	0.3531	5719420	0.2217	0.5748	1.48266e+07
	PMAG2_6769	P. sp. 'magnostipes type II'	25118123	25118123	1	8951035	0.3564	9680271	0.3854	6486817	0.2583	0.6436	1.6166e+07
	PSN3_6739	P. sp. 'SN3'	20876139	20876139	1	6935498	0.3322	8084494	0.3873	5856147	0.2805	0.6678	1.39411e+07
	PSN3_6742	P. sp. 'SN3'	30892468	30892468	1	19654059	0.6362	6682227	0.2163	4556182	0.1475	0.3638	1.12387e+07
