## Supplemental File 5 for "The transcriptional correlates of divergent electric organ discharges in *Paramormyrops* electric fish"

### Sheet: duration
Ontology	Enriched_phenotype	GO.ID	GO_term	Annotated	Significant	Expected	weight01	Genes_annotated_to_the_GOterm
BP	short_EOD	GO:0006936	muscle contraction	85	5	0.41	0.00065	111843096,111843098,111846153,111854595,111860236
BP	short_EOD	GO:0042537	benzene-containing compound metabolic process	10	2	0.05	0.00103	111842017,111842108
BP	short_EOD	GO:0002548	monocyte chemotaxis	10	2	0.05	0.00103	111850296,111860419
BP	short_EOD	GO:0009074	aromatic amino acid family catabolic process	11	2	0.05	0.00125	111842017,111842108
BP	short_EOD	GO:0071346	cellular response to interferon-gamma	11	2	0.05	0.00125	111850296,111860419
BP	short_EOD	GO:0070098	chemokine-mediated signaling pathway	12	2	0.06	0.00150	111850296,111860419
BP	short_EOD	GO:0048247	lymphocyte chemotaxis	12	2	0.06	0.00150	111850296,111860419
BP	short_EOD	GO:0071347	cellular response to interleukin-1	13	2	0.06	0.00177	111850296,111860419
BP	short_EOD	GO:0042402	cellular biogenic amine catabolic process	15	2	0.07	0.00236	111842017,111842108
BP	short_EOD	GO:0071356	cellular response to tumor necrosis factor	19	2	0.09	0.00380	111850296,111860419
BP	short_EOD	GO:0006935	chemotaxis	317	6	1.55	0.00389	111836768,111845590,111850296,111859201,111860419,111860877
BP	short_EOD	GO:0006955	immune response	289	7	1.41	0.00435	111847618,111850296,111856512,111859201,111860093,111860223,111860419
BP	short_EOD	GO:0008217	regulation of blood pressure	27	2	0.13	0.00761	111836705,111838329
BP	short_EOD	GO:0097746	regulation of blood vessel diameter	28	2	0.14	0.00817	111836705,111838329
BP	short_EOD	GO:1901606	alpha-amino acid catabolic process	49	3	0.24	0.00909	111835986,111842017,111842108
BP	short_EOD	GO:0060048	cardiac muscle contraction	32	2	0.16	0.01058	111854595,111860236
BP	short_EOD	GO:0048483	autonomic nervous system development	34	2	0.17	0.01189	111835822,111845353
BP	short_EOD	GO:0046854	phosphatidylinositol phosphorylation	36	2	0.18	0.01327	111834720,111847640
BP	short_EOD	GO:0030593	neutrophil chemotaxis	39	2	0.19	0.01547	111850296,111860419
BP	long_EOD	GO:0003140	determination of left/right asymmetry in lateral mesoderm	26	2	0.04	0.0008	111833571,111857461
BP	long_EOD	GO:0031297	replication fork processing	10	1	0.02	0.0161	111842970
BP	long_EOD	GO:1904063	negative regulation of cation transmembrane transport	10	1	0.02	0.0161	111844097
BP	long_EOD	GO:0035269	protein O-linked mannosylation	10	1	0.02	0.0161	111851851
BP	long_EOD	GO:0090329	regulation of DNA-dependent DNA replication	11	1	0.02	0.0178	111842970
BP	long_EOD	GO:0016064	immunoglobulin mediated immune response	11	1	0.02	0.0178	111837245
BP	long_EOD	GO:0051926	negative regulation of calcium ion transport	11	1	0.02	0.0178	111844097
BP	long_EOD	GO:1901385	regulation of voltage-gated calcium channel activity	11	1	0.02	0.0178	111844097
BP	long_EOD	GO:0032392	DNA geometric change	12	1	0.02	0.0193	111842970
BP	long_EOD	GO:0001947	heart looping	133	2	0.22	0.0195	111833571,111857461
CC	short_EOD	GO:0005576	extracellular region	718	17	3.27	0.00013	111835822,111836705,111838329,111838384,111838468,111841354,111845689,111847618,111850296,111854828,111855691,111858229,111858674,111859201,111860093,111860419,111860877
CC	short_EOD	GO:0005615	extracellular space	438	8	1.99	0.00079	111835822,111838384,111841354,111850296,111854828,111858674,111859201,111860419
MF	short_EOD	GO:0016936	galactoside binding	11	2	0.05	0.00093	111837023,111840515
MF	short_EOD	GO:0005179	hormone activity	52	3	0.22	0.00135	111836705,111838329,111845689
MF	short_EOD	GO:0004129	cytochrome-c oxidase activity	24	2	0.1	0.00452	111842142,111849401
MF	short_EOD	GO:0030246	carbohydrate binding	128	4	0.54	0.00558	111836768,111837023,111840515,111848352
MF	short_EOD	GO:0020037	heme binding	90	3	0.38	0.00639	111833488,111842017,111842108
MF	short_EOD	GO:0004222	metalloendopeptidase activity	93	3	0.39	0.00700	111851811,111855691,111860877
MF	long_EOD	GO:0005184	neuropeptide hormone activity	12	2	0.03	0.00031	111835323,111845087
MF	long_EOD	GO:0032561	guanyl ribonucleotide binding	436	3	0.96	0.00851	111838224,111844097,111853965
MF	long_EOD	GO:0004252	serine-type endopeptidase activity	74	2	0.16	0.01158	111833727,111851529

### Sheet: polarity
Ontology	Enriched_phenotype	GO.ID	GO_term	Annotated	Significant	Expected	weight01	Genes_annotated_to_the_GOterm
BP	small_penetrations	GO:0009612	response to mechanical stimulus	53	2	0.08	0.003	111833469,111848653
BP	small_penetrations	GO:0031101	fin regeneration	98	2	0.15	0.010	111848653,111857875
BP	small_penetrations	GO:0030198	extracellular matrix organization	109	2	0.17	0.012	111848653,111857875
BP	small_penetrations	GO:0002082	regulation of oxidative phosphorylation	10	1	0.02	0.015	111842142
BP	small_penetrations	GO:0035269	protein O-linked mannosylation	10	1	0.02	0.015	111851852
BP	small_penetrations	GO:0021511	spinal cord patterning	11	1	0.02	0.017	111842701
BP	small_penetrations	GO:0045839	negative regulation of mitotic nuclear division	12	1	0.02	0.018	111848944
BP	large_penetrations	GO:0048769	sarcomerogenesis	14	2	0.06	0.0015	111843806,111852410
BP	large_penetrations	GO:0050731	positive regulation of peptidyl-tyrosine phosphorylation	14	2	0.06	0.0015	111844857,111851429
BP	large_penetrations	GO:0002224	toll-like receptor signaling pathway	18	2	0.08	0.0026	111846509,111857148
BP	large_penetrations	GO:0045214	sarcomere organization	69	3	0.29	0.0031	111843806,111847443,111850378
BP	large_penetrations	GO:0051056	regulation of small GTPase mediated signal transduction	178	3	0.75	0.0034	111833967,111843623,111852044
BP	large_penetrations	GO:0007218	neuropeptide signaling pathway	32	2	0.13	0.0080	111835323,111850390
BP	large_penetrations	GO:0120039	plasma membrane bounded cell projection morphogenesis	415	2	1.75	0.0085	111844857,111855651
BP	large_penetrations	GO:0030240	skeletal muscle thin filament assembly	34	2	0.14	0.0090	111843806,111852410
BP	large_penetrations	GO:0030241	skeletal muscle myosin thick filament assembly	36	2	0.15	0.0100	111843806,111852410
BP	large_penetrations	GO:0060047	heart contraction	150	4	0.63	0.0129	111837476,111843806,111847443,111850378
BP	large_penetrations	GO:0061371	determination of heart left/right asymmetry	175	3	0.74	0.0133	111844857,111858899,111860383
BP	large_penetrations	GO:0055003	cardiac myofibril assembly	42	2	0.18	0.0135	111843806,111850378
BP	large_penetrations	GO:0097164	ammonium ion metabolic process	51	2	0.21	0.0195	111834419,111844857
CC	small_penetrations	GO:0099081	supramolecular polymer	402	2	0.72	0.0018	111848653,111857875
CC	small_penetrations	GO:0005581	collagen trimer	64	2	0.11	0.0058	111848653,111857875
CC	small_penetrations	GO:0005578	proteinaceous extracellular matrix	25	2	0.04	0.0137	111848653,111857875
CC	small_penetrations	GO:0044420	extracellular matrix component	26	2	0.05	0.0154	111848653,111857875
MF	small_penetrations	GO:0005201	extracellular matrix structural constituent	56	2	0.09	0.0033	111848653,111857875
MF	small_penetrations	GO:0032561	guanyl ribonucleotide binding	436	2	0.68	0.0061	111853690,111855901
MF	small_penetrations	GO:0004415	hyalurononglucosaminidase activity	10	1	0.02	0.0154	111833641
MF	large_penetrations	GO:0017046	peptide hormone binding	10	2	0.04	0.00079	111837862,111851429
MF	large_penetrations	GO:0016846	carbon-sulfur lyase activity	10	2	0.04	0.00079	111841854,111845825
MF	large_penetrations	GO:0005184	neuropeptide hormone activity	12	2	0.05	0.00115	111835323,111845087
MF	large_penetrations	GO:0004089	carbonate dehydratase activity	15	2	0.06	0.00182	111833018,111843528
MF	large_penetrations	GO:0005509	calcium ion binding	549	7	2.35	0.00863	111833450,111833727,111837476,111838673,111844857,111845574,111850760
MF	large_penetrations	GO:0005044	scavenger receptor activity	37	2	0.16	0.01088	111844365,111844857
MF	large_penetrations	GO:0032561	guanyl ribonucleotide binding	436	3	1.87	0.01696	111838224,111850126,111853965
MF	large_penetrations	GO:0005200	structural constituent of cytoskeleton	47	2	0.2	0.01719	111850126,111853965

### Sheet: complexity
Ontology	Enriched_phenotype	GO.ID	GO_term	Annotated	Significant	Expected	weight01	Genes_annotated_to_the_GOterm
BP	biphasic	GO:0044332	Wnt signaling pathway involved in dorsal/ventral axis specification	10	2	0.03	0.00032	111841354,111849458
BP	biphasic	GO:0021999	neural plate anterior/posterior regionalization	15	2	0.04	0.00075	111841354,111849458
BP	biphasic	GO:1903510	mucopolysaccharide metabolic process	16	2	0.04	0.00085	111841398,111841399
BP	biphasic	GO:0019752	carboxylic acid metabolic process	443	5	1.21	0.00174	111835986,111841398,111841399,111850773,111851874
BP	biphasic	GO:0090263	positive regulation of canonical Wnt signaling pathway	43	2	0.12	0.00613	111841354,111849458
BP	biphasic	GO:0070085	glycosylation	175	2	0.48	0.01606	111839748,111849156
BP	biphasic	GO:0045995	regulation of embryonic development	71	2	0.19	0.01607	111841354,111849458
BP	triphasic	GO:0007218	neuropeptide signaling pathway	32	2	0.1	0.0046	111835323,111850390
BP	triphasic	GO:0007160	cell-matrix adhesion	52	2	0.17	0.0118	111853010,111853027
BP	triphasic	GO:0034765	regulation of ion transmembrane transport	120	3	0.38	0.0141	111838015,111843424,111848312
CC	biphasic	GO:0016021	integral component of membrane	4371	21	12.07	0.0045	111833033,111834456,111834856,111835129,111835822,111837437,111838181,111839748,111840470,111840720,111842142,111843989,111845729,111849156,111849401,111850616,111851312,111851443,111855852,111858459,111860736
CC	triphasic	GO:0043025	neuronal cell body	47	2	0.19	0.015	111843424,111850390
MF	biphasic	GO:0004129	cytochrome-c oxidase activity	24	2	0.07	0.0019	111842142,111849401
MF	biphasic	GO:0004867	serine-type endopeptidase inhibitor activity	40	2	0.11	0.0053	111841398,111841399
MF	biphasic	GO:0016811	hydrolase activity, acting on carbon-nitrogen (but not peptide) bonds, in linear amides	67	2	0.18	0.0143	111835986,111839373
MF	triphasic	GO:0005184	neuropeptide hormone activity	12	2	0.04	0.00083	111835323,111845087
