## Supplemental File 7 for "The transcriptional correlates of divergent electric organ discharges in *Paramormyrops* electric fish"

### Sheet: duration
Ontology	Enriched_phenotype	GO_IDs	GO_terms	Genes_annotated_to_the_GOterm	Definition (quickGO)
BP	short_EOD	GO:0009074	aromatic amino acid family catabolic process	111842017,111842108	The chemical reactions and pathways resulting in the breakdown of aromatic amino acid family, amino acids with aromatic ring (phenylalanine, tyrosine, tryptophan)
BP	short_EOD	GO:0071346	cellular response to interferon-gamma	111850296,111860419	Any process that results in a change in state or activity of a cell (in terms of movement, secretion, enzyme production, gene expression, etc.) as a result of an interferon-gamma stimulus. Interferon gamma is the only member of the type II interferon found so far.
BP	short_EOD	GO:0070098	chemokine-mediated signaling pathway	111850296,111860419	A series of molecular signals initiated by the binding of a chemokine to a receptor on the surface of a cell, and ending with regulation of a downstream cellular process, e.g. transcription.
BP	short_EOD	GO:0048247	lymphocyte chemotaxis	111850296,111860419	The directed movement of a lymphocyte in response to an external stimulus
BP	short_EOD	GO:0071347	cellular response to interleukin-1	111850296,111860419	Any process that results in a change in state or activity of a cell (in terms of movement, secretion, enzyme production, gene expression, etc.) as a result of an interleukin-1 stimulus.
BP	short_EOD	GO:0046854	phosphatidylinositol phosphorylation	111834720,111847640	The process of introducing one or more phosphate groups into a phosphatidylinositol, any glycerophosphoinositol having one phosphatidyl group esterified to one of the hydroxy groups of inositol
BP	short_EOD	GO:0042402	cellular biogenic amine catabolic process	111842017,111842108	The chemical reactions and pathways occurring at the level of individual cells resulting in the breakdown of biogenic amines, any of a group of naturally occurring, biologically active amines, such as norepinephrine, histamine, and serotonin, many of which act as neurotransmitters.
BP	short_EOD	GO:0006935	chemotaxis	111836768,111845590,111850296,111859201,111860419,111860877	The directed movement of a motile cell or organism, or the directed growth of a cell guided by a specific chemical concentration gradient. Movement may be towards a higher concentration (positive chemotaxis) or towards a lower concentration (negative chemotaxis).
BP	long_EOD	GO:1901385	regulation of voltage-gated calcium channel activity		Any process that modulates the frequency, rate or extent of voltage-gated calcium channel activity
BP	long_EOD	GO:0001947	heart looping	111833571,111857461	The tube morphogenesis process in which the primitive heart tube loops asymmetrically. This looping brings the primitive heart chambers into alignment preceding their future integration. Heart looping begins with dextral-looping and ends when the main regional divisions of the mature heart and primordium of the great arterial trunks become established preceeding septation.
BP	long_EOD	GO:0003140	determination of left/right asymmetry in lateral mesoderm	111833571,111857461	The establishment of the lateral mesoderm with respect to the left and right halves.

### Sheet: polarity
Ontology	Enriched_phenotype	GO_IDs	GO_terms	Genes_annotated_to_the_GOterm	Definition (quickGO)
BP	small_penetrations	GO:0030198	extracellular matrix organization	111848653,111857875	A process that is carried out at the cellular level which results in the assembly, arrangement of constituent parts, or disassembly of an extracellular matrix.
BP	small_penetrations	GO:0009612	response to mechanical stimulus	111848653	Any process that results in a change in state or activity of a cell or an organism (in terms of movement, secretion, enzyme production, gene expression, etc.) as a result of a mechanical stimulus
BP	large_penetrations	GO:0060047	heart contraction	111837476,111843806,111847443,111850378	The multicellular organismal process in which the heart decreases in volume in a characteristic way to propel blood through the body.
BP	large_penetrations	GO:0048769	sarcomerogenesis	111843806,111852410	The process in which sarcomeres are added in series within a fiber.
BP	large_penetrations	GO:0055003	cardiac myofibril assembly	111843806,111850378	The process whose specific outcome is the progression of the cardiac myofibril over time, from its formation to the mature structure. A cardiac myofibril is a myofibril specific to cardiac muscle cells.
MF	small_penetrations	GO:0032561	guanyl ribonucleotide binding	111853690,111855901	Interacting selectively and non-covalently with a guanyl ribonucleotide, any compound consisting of guanosine esterified with (ortho)phosphate or an oligophosphate at any hydroxyl group on the ribose moiety.
MF	large_penetrations	GO:0016846	carbon-sulfur lyase activity	111841854,111845825	Catalysis of the elimination of hydrogen sulfide or substituted H2S.
MF	large_penetrations	GO:0005509	calcium ion binding	111833450,111833727,111837476,111838673,111844857,111845574,111850760	Interacting selectively and non-covalently with calcium ions (Ca2+)
MF	large_penetrations	GO:0005044	scavenger receptor activity	111844365,111844857	Combining with any modified low-density lipoprotein (LDL) or other polyanionic ligand and delivering the ligand into the cell via endocytosis. Ligands include acetylated and oxidized LDL, Gram-positive and Gram-negative bacteria, apoptotic cells, amyloid-beta fibrils, and advanced glycation end products (AGEs)

### Sheet: complexity
Ontology	Enriched_phenotype	GO_IDs	GO_terms	Genes_annotated_to_the_GOterm	Definition (quickGO)
BP	biphasic	GO:0044332	Wnt signaling pathway involved in dorsal/ventral axis specification	111849458	Any process that activates or increases the frequency, rate or extent of Wnt signaling pathway involved in dorsal/ventral axis specification.
BP	biphasic	GO:1903510	mucopolysaccharide metabolic process	111841398,111841399	The chemical reactions and pathways involving mucopolysaccharide
BP	triphasic	GO:0007160	cell-matrix adhesion	111853010,111853027	The binding of a cell to the extracellular matrix via adhesion molecules
CC	biphasic	GO:0016021	integral component of membrane	111833033,111834456,111834856,111835129,111838181,111839748,111843989,111849156,111850616,111851312,111851443,111858459,111860736	The component of a membrane consisting of the gene products and protein complexes having at least some part of their peptide sequence embedded in the hydrophobic region of the membrane.
